# Tameness selection pressure affects gut virome diversity in mice

**DOI:** 10.1101/2024.08.26.609628

**Authors:** Bhim B. Biswa, Kazumichi Fujiwara, Atsushi Toyoda, Tsuyoshi Koide

## Abstract

The gut microbiome, a complex ecosystem comprising bacteria, viruses, archaea, fungi, and other microorganisms, plays a pivotal role in host health, immunity, and behaviour. Among its components, bacteriophages and viruses that infect bacteria significantly influence microbial community dynamics by affecting bacterial diversity, function, and evolution. Despite extensive research on bacterial components, the viral metagenome (virome) remains relatively unexplored. This study investigated the effect of selective breeding for tameness on the gut virome of wild heterogeneous stock (WHS) mice. WHS mice were selectively bred for active tameness, resulting in four groups: S1 and S2 (selected for tameness), and C1 and C2 (non-selected). In previous study, we observed an increased abundance of *Limosilactobacillus reuteri* in tame groups compared to non-selected groups, as well as a tameness-promoting effect of *L. reuteri* with long-term administration. Given the regulatory role of phages in bacterial populations, this study focused on analysing the gut virome using shotgun metagenome sequencing data. From the 84 samples, we generated 6078 non-redundant viral operational taxonomic units (vOTUs) and identified the hosts of 3,065 of these vOTUs. Significant differences in gut virome beta diversity were observed between the selectively bred and control groups, suggesting that tameness selection exerts distinct pressure on the virome. Additionally, phage-host interaction analysis revealed strong correlations between specific phages and their bacterial hosts, indicating a co-occurrence that influences host behaviour. Overall, this study provides novel insights into the role of the gut virome in shaping host behaviour and highlights the broader implications of microbial contributions to domestication and selective breeding outcomes.
