## Supplementary Table 2 for "Tameness selection pressure affects gut virome diversity in mice"

### Sheet: Sheet1
Supplimentary Table 2: Beta-diversity is significanlty higher in tame mice groups
	Comparison	Measure	Method	Group	P.unadj	P.adj	Significance
1	C1 - S2	group_distance	Wilcoxon Rank Sum Test	S2	6.19798e-11	3.71879e-10	***
2	C1 - C2	group_distance	Wilcoxon Rank Sum Test	C2	0.331571	0.331571	ns
3	C1 - S1	group_distance	Wilcoxon Rank Sum Test	S1	2.25988e-06	4.51977e-06	***
4	S2 - C2	group_distance	Wilcoxon Rank Sum Test	S2	9.15655e-07	2.74696e-06	***
5	S2 - S1	group_distance	Wilcoxon Rank Sum Test	S2	0.146243	0.175492	ns
6	C2 - S1	group_distance	Wilcoxon Rank Sum Test	S1	0.000484506	0.000726759	***
